# Unsupervised prioritization of gene-regulatory variants with isolation forests

**DOI:** 10.64898/2026.10.29.762447

**Authors:** Andreas W. Schmidt, Jonas Rosendahl, Helmut Laumen, Stephan Ossowski

**Author notes:** These authors contributed equally and share the last authorship (Helmut Laumen, Stephan Ossowski).

## Abstract

Most common variants occur in non-coding genomic regions. Numerous expression quantitative trait loci (eQTLs) can influence nearby gene expression. Across diverse traits and diseases, many genome-wide association study (GWAS) loci have been shown to colocalize with eQTLs, supporting gene-regulatory causal mechanisms. However, linkage disequilibrium (LD) obscures the identification of the causal variant(s), necessitating prioritization by functional annotations. Previously published variant prioritization tools relied on the machine-learning-based combination of diverse feature types like evolutionary conservation and chromatin information, whereas more recent deep learning tools learn and describe gene-regulatory DNA sequence grammar. However, the latter approaches often generate a large number of scores per variant. We designed a novel unsupervised machine-learning approach based on isolation forests to integrate the predictions from the broadly used Enformer deep learning model into a single gene-regulatory predictive score for each common variant. Our novel approach eQTL prediction with isolation forests (eQIF) demonstrates strong performance in predicting eQTLs and gene-regulatory GWAS variants. We show that top eQIF variants are located in evolutionarily conserved transcription factor binding site (TFBS) footprints, and that the frequency of top eQIF variants within overrepresented TFBS motifs recapitulates the motif information content. eQIF predictions are precomputed for 9,421,183 common variants and publicly available.

Graphical Abstract.
eQIF is a novel score for predicting the gene-regulatory impact of variants. eQIF is based on the top 20 principal components (PCs) from the publicly available precomputed Enformer deep-learning chromatin predictions overlapping common gnomAD variants. The PCs were provided to an isolation forest to learn global density within the multi-dimensional feature space. After training the model, it was applied to predict a global anomaly score (eQIF) for all gnomAD variants. eQIF was finally used for fine-mapped variant classification, functional variant discovery and precise prioritization of highly informative TFBS positions. Created in BioRender. Schmidt, A. W. (2026) https://BioRender.com/6dgiji3
