## Supplementary_Tables for "Unsupervised prioritization of gene-regulatory variants with isolation forests"

### Sheet: Suppl. Tab. 1
Model Name	Cohort	AU-ROC	AU-PRC
eQIF	eQTL cohort	0.772422	0.128842
CADD	eQTL cohort	0.583851	0.0290413
LINSIGHT	eQTL cohort	0.711762	0.0364311
DVAR	eQTL cohort	0.729976	0.0480855
AVI	eQTL cohort	0.634186	0.0604101
Sei	eQTL cohort	0.697994	0.0532664
eQIF	eQTL coding cohort	0.681338	0.196715
CADD	eQTL coding cohort	0.54283	0.106286
LINSIGHT	eQTL coding cohort	0.498489	0.0814199
DVAR	eQTL coding cohort	0.554891	0.0974718
AVI	eQTL coding cohort	0.562686	0.113026
Sei	eQTL coding cohort	0.615208	0.135053
eQIF	GWASeQTL cohort	0.862035	0.231049
CADD	GWASeQTL cohort	0.662821	0.0849887
LINSIGHT	GWASeQTL cohort	0.758524	0.0567809
DVAR	GWASeQTL cohort	0.811709	0.0741557
AVI	GWASeQTL cohort	0.800502	0.22963
Sei	GWASeQTL cohort	0.789855	0.110667
rp_EA	GWASeQTL cohort	0.8705	0.334777
eQIF	MPRA cohort	0.673449	0.266778
CADD	MPRA cohort	0.526125	0.139301
LINSIGHT	MPRA cohort	0.598491	0.167394
DVAR	MPRA cohort	0.602281	0.169863
AVI	MPRA cohort	0.618619	0.212635
Sei	MPRA cohort	0.682095	0.280598
rp_ES	MPRA cohort	0.693906	0.301647
Supplementary Table 1
The area under the ROC and PRC of the models eQIF, CADD, LINSIGHT, DVAR, AVI, the seqclass_max_absdiff score from Sei, the rank product of eQIF and AVI (rp_EA), and the rank product of eQIF and seqclass_max_absdiff (rp_ES) for the eQTL, eQTL coding, GWAS-eQTL and MPRA cohorts are shown.

### Sheet: Suppl. Tab. 2
Cohort	Model1	Model2	AUC Model1	AUC Model 1 CI_lower	AUC Model 1 CI_upper	AUC Model2	AUC Model 2 CI_lower	AUC Model 2 CI_upper	AUC Difference	AUC Difference CI_lower	AUC Difference CI_upper	p-value	p-value adjusted
eQTL cohort	eQIF	CADD	0.772422	0.768006	0.776838	0.583851	0.578459	0.589243	0.188571	0.182449	0.194693	0	0
eQTL cohort	eQIF	AVI	0.772422	0.768006	0.776838	0.634186	0.628472	0.6399	0.138236	0.13266	0.143812	0	0
eQTL cohort	CADD	LINSIGHT	0.583851	0.578459	0.589243	0.711762	0.707448	0.716076	-0.127911	-0.133957	-0.121865	0	0
eQTL cohort	CADD	DVAR	0.583851	0.578459	0.589243	0.729976	0.725346	0.734607	-0.146125	-0.152195	-0.140055	0	0
eQTL cohort	eQIF	Sei	0.772422	0.768006	0.776838	0.697994	0.693198	0.702789	0.0744282	0.0702879	0.0785685	6.14317e-272	1.84295e-271
eQTL cohort	CADD	Sei	0.583851	0.578459	0.589243	0.697994	0.693198	0.702789	-0.114143	-0.120545	-0.107741	1.53055e-267	3.82637e-267
eQTL cohort	DVAR	AVI	0.729976	0.725346	0.734607	0.634186	0.628472	0.6399	0.0957898	0.0896421	0.101937	7.88284e-205	1.68918e-204
eQTL cohort	eQIF	LINSIGHT	0.772422	0.768006	0.776838	0.711762	0.707448	0.716076	0.0606599	0.0563206	0.0649993	2.86407e-165	5.37014e-165
eQTL cohort	LINSIGHT	AVI	0.711762	0.707448	0.716076	0.634186	0.628472	0.6399	0.0775758	0.0715871	0.0835645	3.36962e-142	5.61604e-142
eQTL cohort	AVI	Sei	0.634186	0.628472	0.6399	0.697994	0.693198	0.702789	-0.0638075	-0.0695251	-0.0580899	4.71544e-106	7.07317e-106
eQTL cohort	eQIF	DVAR	0.772422	0.768006	0.776838	0.729976	0.725346	0.734607	0.0424459	0.0382862	0.0466055	5.52681e-89	7.53656e-89
eQTL cohort	CADD	AVI	0.583851	0.578459	0.589243	0.634186	0.628472	0.6399	-0.0503353	-0.0560319	-0.0446386	3.43574e-67	4.29468e-67
eQTL cohort	DVAR	Sei	0.729976	0.725346	0.734607	0.697994	0.693198	0.702789	0.0319823	0.0275688	0.0363958	8.79156e-46	1.01441e-45
eQTL cohort	LINSIGHT	DVAR	0.711762	0.707448	0.716076	0.729976	0.725346	0.734607	-0.018214	-0.0224343	-0.0139937	2.70131e-17	2.89426e-17
eQTL cohort	LINSIGHT	Sei	0.711762	0.707448	0.716076	0.697994	0.693198	0.702789	0.0137683	0.00901367	0.0185229	1.38209e-08	1.38209e-08
eQTL coding cohort	eQIF	LINSIGHT	0.681338	0.657538	0.705138	0.498489	0.489262	0.507716	0.182849	0.157634	0.208063	7.57894e-46	1.13684e-44
eQTL coding cohort	eQIF	DVAR	0.681338	0.657538	0.705138	0.554891	0.530841	0.57894	0.126447	0.0978698	0.155025	4.23485e-18	3.17614e-17
eQTL coding cohort	LINSIGHT	Sei	0.498489	0.489262	0.507716	0.615208	0.589921	0.640494	-0.116718	-0.143505	-0.0899317	1.34014e-17	6.7007e-17
eQTL coding cohort	eQIF	CADD	0.681338	0.657538	0.705138	0.54283	0.517864	0.567795	0.138508	0.105923	0.171093	8.00747e-17	3.0028e-16
eQTL coding cohort	eQIF	AVI	0.681338	0.657538	0.705138	0.562686	0.536966	0.588407	0.118651	0.0867699	0.150533	3.0026e-13	9.00779e-13
eQTL coding cohort	eQIF	Sei	0.681338	0.657538	0.705138	0.615208	0.589921	0.640494	0.0661302	0.0419572	0.0903032	8.23584e-08	2.05896e-07
eQTL coding cohort	LINSIGHT	AVI	0.498489	0.489262	0.507716	0.562686	0.536966	0.588407	-0.0641973	-0.0918371	-0.0365576	5.30618e-06	1.13704e-05
eQTL coding cohort	LINSIGHT	DVAR	0.498489	0.489262	0.507716	0.554891	0.530841	0.57894	-0.0564015	-0.082881	-0.0299219	2.98342e-05	5.59391e-05
eQTL coding cohort	CADD	Sei	0.54283	0.517864	0.567795	0.615208	0.589921	0.640494	-0.0723779	-0.106666	-0.0380903	3.51427e-05	5.85712e-05
eQTL coding cohort	DVAR	Sei	0.554891	0.530841	0.57894	0.615208	0.589921	0.640494	-0.060317	-0.0916245	-0.0290095	0.000159322	0.000238983
eQTL coding cohort	CADD	LINSIGHT	0.54283	0.517864	0.567795	0.498489	0.489262	0.507716	0.0443406	0.0174035	0.0712777	0.00125421	0.00171029
eQTL coding cohort	AVI	Sei	0.562686	0.536966	0.588407	0.615208	0.589921	0.640494	-0.0525212	-0.0862287	-0.0188136	0.00225886	0.00282358
eQTL coding cohort	CADD	AVI	0.54283	0.517864	0.567795	0.562686	0.536966	0.588407	-0.0198567	-0.0374753	-0.00223824	0.0271777	0.0313589
eQTL coding cohort	CADD	DVAR	0.54283	0.517864	0.567795	0.554891	0.530841	0.57894	-0.0120609	-0.035434	0.0113122	0.311837	0.334111
eQTL coding cohort	DVAR	AVI	0.554891	0.530841	0.57894	0.562686	0.536966	0.588407	-0.00779584	-0.0344133	0.0188216	0.565938	0.565938
GWASeQTL cohort	CADD	rp_EA	0.662821	0.630622	0.695019	0.8705	0.84756	0.89344	-0.207679	-0.238988	-0.17637	1.20845e-38	2.53775e-37
GWASeQTL cohort	eQIF	CADD	0.862035	0.840049	0.884021	0.662821	0.630622	0.695019	0.199214	0.165344	0.233084	9.52606e-31	1.00024e-29
GWASeQTL cohort	CADD	DVAR	0.662821	0.630622	0.695019	0.811709	0.789286	0.834133	-0.148889	-0.180213	-0.117564	1.20985e-20	8.46896e-20
GWASeQTL cohort	LINSIGHT	rp_EA	0.758524	0.731915	0.785133	0.8705	0.84756	0.89344	-0.111976	-0.136718	-0.0872342	7.29064e-19	3.82759e-18
GWASeQTL cohort	eQIF	LINSIGHT	0.862035	0.840049	0.884021	0.758524	0.731915	0.785133	0.103511	0.0798507	0.127171	9.94506e-18	4.17693e-17
GWASeQTL cohort	CADD	AVI	0.662821	0.630622	0.695019	0.800502	0.770671	0.830333	-0.137682	-0.170304	-0.105059	1.31831e-16	4.61408e-16
GWASeQTL cohort	Sei	rp_EA	0.789855	0.763882	0.815827	0.8705	0.84756	0.89344	-0.080645	-0.10266	-0.0586298	6.9891e-13	2.09673e-12
GWASeQTL cohort	AVI	rp_EA	0.800502	0.770671	0.830333	0.8705	0.84756	0.89344	-0.0699974	-0.0896936	-0.0503013	3.27356e-12	8.59309e-12
GWASeQTL cohort	eQIF	Sei	0.862035	0.840049	0.884021	0.789855	0.763882	0.815827	0.0721801	0.051218	0.0931423	1.49021e-11	3.47716e-11
GWASeQTL cohort	CADD	Sei	0.662821	0.630622	0.695019	0.789855	0.763882	0.815827	-0.127034	-0.165946	-0.0881226	1.56719e-10	3.29111e-10
GWASeQTL cohort	DVAR	rp_EA	0.811709	0.789286	0.834133	0.8705	0.84756	0.89344	-0.0587906	-0.0792269	-0.0383542	1.71678e-08	3.27748e-08
GWASeQTL cohort	eQIF	DVAR	0.862035	0.840049	0.884021	0.811709	0.789286	0.834133	0.0503256	0.0311942	0.0694571	2.52666e-07	4.42165e-07
GWASeQTL cohort	CADD	LINSIGHT	0.662821	0.630622	0.695019	0.758524	0.731915	0.785133	-0.0957031	-0.132848	-0.0585581	4.42303e-07	7.14489e-07
GWASeQTL cohort	eQIF	AVI	0.862035	0.840049	0.884021	0.800502	0.770671	0.830333	0.0615325	0.0343719	0.0886931	8.98284e-06	1.34743e-05
GWASeQTL cohort	LINSIGHT	DVAR	0.758524	0.731915	0.785133	0.811709	0.789286	0.834133	-0.0531854	-0.07779	-0.0285809	2.26855e-05	3.17597e-05
GWASeQTL cohort	LINSIGHT	AVI	0.758524	0.731915	0.785133	0.800502	0.770671	0.830333	-0.0419786	-0.0745158	-0.00944137	0.0114489	0.0150267
GWASeQTL cohort	LINSIGHT	Sei	0.758524	0.731915	0.785133	0.789855	0.763882	0.815827	-0.031331	-0.0587835	-0.00387843	0.0252953	0.0312471
GWASeQTL cohort	DVAR	Sei	0.811709	0.789286	0.834133	0.789855	0.763882	0.815827	0.0218545	-0.00358723	0.0472962	0.0922564	0.107632
GWASeQTL cohort	eQIF	rp_EA	0.862035	0.840049	0.884021	0.8705	0.84756	0.89344	-0.00846492	-0.0191842	0.00225436	0.121679	0.134487
GWASeQTL cohort	DVAR	AVI	0.811709	0.789286	0.834133	0.800502	0.770671	0.830333	0.0112069	-0.0195881	0.0420019	0.47568	0.482078
GWASeQTL cohort	AVI	Sei	0.800502	0.770671	0.830333	0.789855	0.763882	0.815827	0.0106476	-0.0190395	0.0403347	0.482078	0.482078
MPRA cohort	eQIF	CADD	0.673449	0.670176	0.676722	0.526125	0.522683	0.529566	0.147324	0.143066	0.151582	0	0
MPRA cohort	eQIF	LINSIGHT	0.673449	0.670176	0.676722	0.598491	0.595151	0.601831	0.0749574	0.0717686	0.0781461	0	0
MPRA cohort	eQIF	DVAR	0.673449	0.670176	0.676722	0.602281	0.598973	0.605589	0.0711675	0.0681777	0.0741574	0	0
MPRA cohort	CADD	AVI	0.526125	0.522683	0.529566	0.618619	0.615043	0.622196	-0.0924949	-0.0961201	-0.0888696	0	0
MPRA cohort	CADD	Sei	0.526125	0.522683	0.529566	0.682095	0.678835	0.685354	-0.15597	-0.160326	-0.151614	0	0
MPRA cohort	CADD	rp_ES	0.526125	0.522683	0.529566	0.693906	0.690674	0.697138	-0.167782	-0.172033	-0.16353	0	0
MPRA cohort	LINSIGHT	Sei	0.598491	0.595151	0.601831	0.682095	0.678835	0.685354	-0.0836032	-0.0870097	-0.0801968	0	0
MPRA cohort	LINSIGHT	rp_ES	0.598491	0.595151	0.601831	0.693906	0.690674	0.697138	-0.0954148	-0.098534	-0.0922957	0	0
MPRA cohort	DVAR	Sei	0.602281	0.598973	0.605589	0.682095	0.678835	0.685354	-0.0798134	-0.0830806	-0.0765462	0	0
MPRA cohort	DVAR	rp_ES	0.602281	0.598973	0.605589	0.693906	0.690674	0.697138	-0.091625	-0.0945593	-0.0886907	0	0
MPRA cohort	AVI	rp_ES	0.618619	0.615043	0.622196	0.693906	0.690674	0.697138	-0.0752867	-0.0788218	-0.0717515	0	0
MPRA cohort	CADD	DVAR	0.526125	0.522683	0.529566	0.602281	0.598973	0.605589	-0.0761565	-0.080261	-0.0720521	1.44946e-289	2.53655e-289
MPRA cohort	AVI	Sei	0.618619	0.615043	0.622196	0.682095	0.678835	0.685354	-0.063475	-0.0671347	-0.0598154	2.63545e-253	4.25727e-253
MPRA cohort	CADD	LINSIGHT	0.526125	0.522683	0.529566	0.598491	0.595151	0.601831	-0.0723667	-0.0765893	-0.0681441	2.37603e-247	3.56405e-247
MPRA cohort	eQIF	AVI	0.673449	0.670176	0.676722	0.618619	0.615043	0.622196	0.0548292	0.0511447	0.0585137	5.19594e-187	7.27432e-187
MPRA cohort	eQIF	rp_ES	0.673449	0.670176	0.676722	0.693906	0.690674	0.697138	-0.0204575	-0.0218805	-0.0190344	1.13108e-174	1.48454e-174
MPRA cohort	Sei	rp_ES	0.682095	0.678835	0.685354	0.693906	0.690674	0.697138	-0.0118116	-0.0134704	-0.0101528	2.88776e-44	3.56723e-44
MPRA cohort	LINSIGHT	AVI	0.598491	0.595151	0.601831	0.618619	0.615043	0.622196	-0.0201282	-0.0241417	-0.0161146	8.41211e-23	9.81413e-23
MPRA cohort	DVAR	AVI	0.602281	0.598973	0.605589	0.618619	0.615043	0.622196	-0.0163383	-0.0204419	-0.0122347	6.02049e-15	6.65423e-15
MPRA cohort	eQIF	Sei	0.673449	0.670176	0.676722	0.682095	0.678835	0.685354	-0.00864584	-0.0115312	-0.00576043	4.28384e-09	4.49803e-09
MPRA cohort	LINSIGHT	DVAR	0.598491	0.595151	0.601831	0.602281	0.598973	0.605589	-0.00378983	-0.00678028	-0.000799393	0.0129955	0.0129955
Supplementary Table 2
De Long test results for all pairwise AU-ROC comparisons on the eQTL, eQTL coding, GWAS-eQTL, and MPRA cohort. The models eQIF, CADD, LINSIGHT, DVAR, AVI, the seqclass_max_absdiff score from Sei, the rank product of eQIF and AVI (rp_EA), and the rank product of eQIF and seqclass_max_absdiff (rp_ES) were compared.

### Sheet: Suppl. Tab. 3
Variant	Locus	Method	Score	Top
rs12740374	SORT1	CADD (phred)	1.225	0.612219
rs398206	MX2	CADD (phred)	2.39	0.41229
rs12740374	SORT1	eQIF	0.802881	0.000390503
rs398206	MX2	eQIF	0.782639	0.000844692
rs12740374	SORT1	AVI (phred)	21.7612	0.00116005
rs398206	MX2	AVI (phred)	19.7542	0.00306931
rs12740374	SORT1	LINSIGHT	0.0751799	0.10039
rs398206	MX2	LINSIGHT	0.0682468	0.11836
rs12740374	SORT1	DVAR	0.9554	0.0347709
rs398206	MX2	DVAR	0.9772	0.0154021
rs12740374	SORT1	Sei	6.0507	0.000600137
rs398206	MX2	Sei	2.46939	0.00447916
Supplementary Table 3
For the causal variant rs12740374 at the SORT1 risk locus and rs398206 at the MX2 risk locus CADD (phred), LINSIGHT, DVAR, AVI (phred), seqclass_max_absdiff from Sei, and eQIF scores are shown. Furthermore, for better comparison, the top percentage score across the entire SNP data is shown.

### Sheet: Suppl. Tab. 4
Group	OR	CI (95%)
Primate	1.30759	1.30-1.31
Mammal	1.38168	1.38-1.39
Vertebrate	1.3165	1.31-1.32
Supplementary Table 4
Three independent logistic regression models were designed to predict primate, mammal or vertebrate conservation from eQIF scores.

### Sheet: Suppl. Tab. 5
ID	motif_alt_ID	consensus	p-value	p-value (adjusted)	E-value	TP	FP	cluster	class
MA0098.4	ETS1	ACCGGAART	1.11e-98	1.34e-95	1.36e-92	922	259	cluster_002	Tryptophan cluster factors
MA0474.4	Erg	ACAGGAAGTG	6.05e-98	1.09e-94	1.11e-91	1215	446	cluster_002	Tryptophan cluster factors
MA0076.3	ELK4	CRCTTCCGG	1.73e-96	2.21e-93	2.25e-90	971	294	cluster_002	Tryptophan cluster factors
MA1992.2	Ikzf3	CAGGAAGTG	1.97e-95	4.05e-92	4.13e-89	1182	432	cluster_002	C2H2 zinc finger factors
MA0761.3	ETV1	ACAGGAAGT	2.32e-95	4.13e-92	4.21e-89	1141	405	cluster_002	Tryptophan cluster factors
MA1483.3	ELF2	AMCCGGAAGT	1.54e-91	1.63e-88	1.66e-85	823	220	cluster_002	Tryptophan cluster factors
MA1708.2	ETV7	SCGGAAGTR	1.57e-88	3.1e-85	3.16e-82	1070	380	cluster_002	Tryptophan cluster factors
MA0645.2	ETV6	SCGGAAGTR	4.24e-86	5.9e-83	6.01e-80	998	341	cluster_002	Tryptophan cluster factors
MA0062.4	GABPA	CACTTCCTGT	9.6e-86	1.84e-82	1.87e-79	1146	440	cluster_002	Tryptophan cluster factors
MA0473.4	ELF1	CAGGAAGTG	4.1e-84	6.92e-81	7.05e-78	1080	401	cluster_002	Tryptophan cluster factors
MA0598.4	EHF	CACTTCCTG	4.62e-84	9.44e-81	9.62e-78	1155	452	cluster_002	Tryptophan cluster factors
MA2332.1	ZNF175	ACAGGAAGT	1.47e-81	3.01e-78	3.07e-75	1344	596	cluster_002	C2H2 zinc finger factors
MA0640.3	ELF3	CACTTCCTG	1.38e-78	2.85e-75	2.91e-72	1154	471	cluster_002	Tryptophan cluster factors
MA2329.1	ZBTB11	CACTTCCGG	1.75e-77	2.05e-74	2.09e-71	879	292	cluster_002	C2H2 zinc finger factors
MA1935.2	ERF::FOXI1	AAACMGGAAR	1.78e-76	3.8e-73	3.87e-70	1174	493	cluster_002	Tryptophan cluster factors
MA0475.3	FLI1	ACCGGAART	1.28e-75	1.07e-72	1.09e-69	617	145	cluster_002	Tryptophan cluster factors
MA0764.4	ETV4	ACCGGAAGT	6.12e-74	6.76e-71	6.89e-68	820	266	cluster_002	Tryptophan cluster factors
MA1484.2	ETS2	ACCGGAAGY	1.55e-69	1.21e-66	1.24e-63	620	161	cluster_002	Tryptophan cluster factors
MA1952.2	FOXJ2::ELF1	AAACMGGAAGT	1.24e-69	1.93e-66	1.97e-63	1093	462	cluster_002	Fork head/winged helix factors
MA1508.2	IKZF1	AACAGGAA	1.09e-69	2.29e-66	2.33e-63	1248	574	cluster_002	C2H2 zinc finger factors
MA1942.2	ETV2::FOXI1	AAACAGGAAGY	5.68e-67	7.56e-64	7.7e-61	944	369	cluster_002	Tryptophan cluster factors
MA0760.2	ERF	ACCGGAAGT	4.55e-65	3.99e-62	4.07e-59	673	203	cluster_002	Tryptophan cluster factors
MA0762.2	ETV2	ACCGGAAAT	1.88e-59	1.09e-56	1.11e-53	472	106	cluster_002	Tryptophan cluster factors
MA2340.1	Zbtb2	ACCGGAAGTG	3.74e-59	4.97e-56	5.07e-53	900	368	cluster_002	C2H2 zinc finger factors
MA0080.7	Spi1	AAAGAGGAAGTGG	7.34e-55	1.09e-51	1.11e-48	739	276	cluster_002	Tryptophan cluster factors
MA0641.1	ELF4	AACCCGGAAGTR	6.33e-54	2.68e-51	2.73e-48	360	63	cluster_002	Tryptophan cluster factors
MA0136.4	Elf5	AAGGAAGT	2.73e-54	5.39e-51	5.49e-48	1158	576	cluster_002	Tryptophan cluster factors
MA0156.4	FEV	ACCGGAAGT	1.79e-53	8.38e-51	8.54e-48	388	77	cluster_002	Tryptophan cluster factors
MA0081.3	SPIB	TCACTTCCTCTTT	9.9e-52	1.28e-48	1.31e-45	852	364	cluster_002	Tryptophan cluster factors
MA0763.2	ETV3	ACCGGAAGT	1.49e-51	1.56e-48	1.59e-45	637	222	cluster_002	Tryptophan cluster factors
MA1130.2	FOSL2::JUN	RTGAGTCAY	1.13e-49	8.44e-47	8.6e-44	336	60	cluster_001	Basic leucine zipper factors (bZIP)
MA1128.2	FOSL1::JUN	ATGACTCAT	1.15e-48	8.56e-46	8.72e-43	334	61	cluster_001	Basic leucine zipper factors (bZIP)
MA1141.2	FOS::JUND	ATGAGTCAT	5.57e-48	3.27e-45	3.33e-42	329	60	cluster_001	Basic leucine zipper factors (bZIP)
MA0099.4	FOS::JUN	ATGAGTCAY	5.97e-48	4.87e-45	4.96e-42	309	51	cluster_001	Basic leucine zipper factors (bZIP)
MA1134.2	FOS::JUNB	ATGASTCAT	2.73e-47	1.53e-44	1.56e-41	341	67	cluster_001	Basic leucine zipper factors (bZIP)
MA1138.2	FOSL2::JUNB	RTGASTCAT	9.51e-47	5.13e-44	5.23e-41	347	71	cluster_001	Basic leucine zipper factors (bZIP)
MA1144.2	FOSL2::JUND	ATGACTCAT	8.87e-47	5.32e-44	5.42e-41	324	60	cluster_001	Basic leucine zipper factors (bZIP)
MA1135.2	FOSB::JUNB	RTGASTCAT	1.67e-46	9.97e-44	1.02e-40	348	72	cluster_001	Basic leucine zipper factors (bZIP)
MA1950.2	FLI1::FOXI1	TAAACAGGAAR	1.35e-46	1.44e-43	1.47e-40	695	277	cluster_002	Tryptophan cluster factors
MA0491.3	JUND	ATGACTCAT	4.6e-46	3.14e-43	3.2e-40	290	46	cluster_001	Basic leucine zipper factors (bZIP)
MA0477.3	FOSL1	ATGACTCAT	6.05e-46	4.17e-43	4.25e-40	389	94	cluster_001	Basic leucine zipper factors (bZIP)
MA0490.3	JUNB	ATGACTCAT	7.1e-46	5.21e-43	5.31e-40	305	53	cluster_001	Basic leucine zipper factors (bZIP)
MA1633.2	BACH1	ATGACTCAT	1.59e-45	8.06e-43	8.21e-40	389	95	cluster_001	Basic leucine zipper factors (bZIP)
MA2326.1	IKZF2	AGGAAG	1.8e-45	1.92e-42	1.96e-39	746	316	cluster_062	C2H2 zinc finger factors
MA1132.2	JUN::JUNB	ATGACKCA	1.54e-45	2.15e-42	2.19e-39	674	267	cluster_001	Basic leucine zipper factors (bZIP)
MA1137.2	FOSL1::JUNB	RTGACTCAT	3.56e-45	4.84e-42	4.93e-39	332	67	cluster_001	Basic leucine zipper factors (bZIP)
MA1142.2	FOSL1::JUND	RTGACTCA	9.18e-45	1.97e-41	2e-38	376	90	cluster_001	Basic leucine zipper factors (bZIP)
MA0478.2	FOSL2	RRTGASTCAB	3.77e-42	1.8e-39	1.83e-36	321	68	cluster_001	Basic leucine zipper factors (bZIP)
MA0476.2	FOS	TGASTCAT	2.49e-41	1.24e-38	1.27e-35	347	83	cluster_001	Basic leucine zipper factors (bZIP)
MA0765.4	ETV5	ACCGGAAGT	9.57e-41	4.42e-38	4.5e-35	367	95	cluster_002	Tryptophan cluster factors
MA1954.2	FOXO1::ELK1	RWMAACAGGAAGT	2.52e-40	1.76e-37	1.79e-34	491	168	cluster_002	Fork head/winged helix factors
MA0028.3	ELK1	ACCGGAAGT	1.82e-39	8.36e-37	8.52e-34	361	95	cluster_002	Tryptophan cluster factors
MA0489.3	Jun	TGACTCAT	1.15e-39	1.1e-36	1.13e-33	322	74	cluster_001	Basic leucine zipper factors (bZIP)
MA0686.2	SPDEF	AMCCGGATGT	3.67e-37	1.34e-34	1.36e-31	289	63	cluster_002	Tryptophan cluster factors
MA1928.2	BNC2	TGAGTCA	1.4e-37	2.02e-34	2.05e-31	417	132	cluster_001	C2H2 zinc finger factors
MA1988.2	Atf3	TGACTCA	2.61e-37	3.19e-34	3.25e-31	574	232	cluster_001	Basic leucine zipper factors (bZIP)
MA0462.3	BATF::JUN	TGACTCA	6.44e-37	7.36e-34	7.5e-31	432	143	cluster_001	Basic leucine zipper factors (bZIP)
MA0835.3	BATF3	TGACTCA	1.34e-36	1.38e-33	1.41e-30	417	135	cluster_001	Basic leucine zipper factors (bZIP)
MA0655.1	JDP2	ATGACTCAT	4.44e-36	1.47e-33	1.5e-30	270	56	cluster_001	Basic leucine zipper factors (bZIP)
MA1634.2	BATF	TGACTCA	1.6e-36	1.93e-33	1.97e-30	372	109	cluster_001	Basic leucine zipper factors (bZIP)
MA2486.1	Fosb	TGACTCA	2.58e-36	2.85e-33	2.9e-30	346	95	cluster_001	Basic leucine zipper factors (bZIP)
MA0496.4	MAFK	MTGACTCAGC	1.21e-35	1.2e-32	1.22e-29	422	141	cluster_001	Basic leucine zipper factors (bZIP)
MA0039.5	KLF4	CCCCACCC	1.08e-35	2.41e-32	2.45e-29	649	290	cluster_015	C2H2 zinc finger factors
MA1949.2	FLI1::DRGX	ACCGGAAGTAATTA	5.06e-33	2.33e-30	2.38e-27	351	107	cluster_002	Homeo domain factors
MA1944.2	ETV5::DRGX	MGGAAGYAATTA	1.43e-32	9.64e-30	9.83e-27	458	174	cluster_002	Tryptophan cluster factors
MA1511.2	KLF10	GGGGCGGGG	1.78e-32	2.41e-29	2.45e-26	610	277	cluster_015	C2H2 zinc finger factors
MA0493.3	KLF1	GGGYGGGG	1.66e-31	2.14e-28	2.18e-25	511	213	cluster_015	C2H2 zinc finger factors
MA2681.1	KLF8	RGGGGCGGGGC	7.74e-30	1.34e-26	1.36e-23	543	242	cluster_015	C2H2 zinc finger factors
MA1946.2	ETV5::FOXI1	GTAAACAGGAWG	7.59e-29	5.02e-26	5.11e-23	462	191	cluster_002	Tryptophan cluster factors
MA0687.2	SPIC	AAAAGVGGAAGTA	5.05e-28	4.55e-25	4.63e-22	448	185	cluster_002	Tryptophan cluster factors
MA1953.2	FOXO1::ELF1	RTMAACAGGAAGT	5.58e-28	4.55e-25	4.64e-22	473	202	cluster_002	Fork head/winged helix factors
MA1937.2	ERF::HOXB13	CGGAARYNRTWAA	6.92e-28	4.87e-25	4.96e-22	490	214	cluster_002	Tryptophan cluster factors
MA0759.3	ELK3	ACCGGAAGT	1.14e-27	4.94e-25	5.03e-22	198	39	cluster_002	Tryptophan cluster factors
MA0516.3	SP2	GGGGCGGGG	1.3e-27	1.9e-24	1.93e-21	441	182	cluster_015	C2H2 zinc finger factors
MA1955.2	FOXO1::ELK3	RWMAACAGGAAGT	2.01e-26	9.34e-24	9.51e-21	341	122	cluster_002	Fork head/winged helix factors
MA0089.3	MAFG::NRF1	ATGACTCAGCA	3.37e-26	1.05e-23	1.07e-20	233	60	cluster_001	Basic leucine zipper factors (bZIP)
MA1101.3	BACH2	CATGASTCATS	1.13e-25	2.18e-23	2.22e-20	161	26	cluster_001	Basic leucine zipper factors (bZIP)
MA0746.3	SP3	GCCACGCCCMC	4.13e-26	3.93e-23	4e-20	527	248	cluster_015	C2H2 zinc finger factors
MA0685.2	SP4	GGGGCGGGG	5.49e-26	4.56e-23	4.65e-20	428	180	cluster_015	C2H2 zinc finger factors
MA1515.2	KLF2	CCACRCCC	2.88e-26	7.44e-23	7.58e-20	449	193	cluster_015	C2H2 zinc finger factors
MA1957.1	HOXB2::ELK1	RCCGGAAGTMRTTA	4.05e-25	9.75e-23	9.94e-20	197	44	cluster_002	Homeo domain factors
MA1517.2	KLF6	CCACGCCCH	3.79e-24	5.65e-21	5.76e-18	548	273	cluster_015	C2H2 zinc finger factors
MA1513.2	KLF15	CCCCGCCC	7.5e-24	7.11e-21	7.25e-18	286	97	cluster_015	C2H2 zinc finger factors
MA0150.3	Nfe2l2	ATGACTCAGCA	4.98e-23	2.11e-20	2.15e-17	309	114	cluster_001	Basic leucine zipper factors (bZIP)
MA0742.2	KLF12	GGGGCGGGG	3.26e-23	3.54e-20	3.61e-17	233	68	cluster_015	C2H2 zinc finger factors
MA1143.2	FOSL1::JUND	RTGACGTMA	2.55e-23	4.09e-20	4.17e-17	527	262	cluster_048	Basic leucine zipper factors (bZIP)
MA1956.2	FOXO1::FLI1	GTAAACAGGAAGT	4.38e-22	9.72e-20	9.91e-17	161	33	cluster_002	Fork head/winged helix factors
MA0841.2	NFE2	ATGACTCATS	1.47e-20	1.8e-18	1.83e-15	109	13	cluster_001	Basic leucine zipper factors (bZIP)
MA0501.2	MAF::NFE2	ATGACTCAGCA	9.05e-21	2.59e-18	2.64e-15	217	66	cluster_001	Basic leucine zipper factors (bZIP)
MA0139.2	CTCF	RCCASYAGRKGGCRS	6.1e-21	3.28e-18	3.34e-15	160	35	cluster_098	C2H2 zinc finger factors
MA0517.2	STAT1::STAT2	AGTTTCRKTTTCY	1e-20	6.22e-18	6.34e-15	283	106	cluster_012	STAT domain factors
MA0079.5	SP1	GGGGCGGGG	2.24e-20	2.4e-17	2.44e-14	312	126	cluster_015	C2H2 zinc finger factors
MA0659.4	Mafg	GMTGACTCAGCA	6.36e-20	3.66e-17	3.73e-14	256	92	cluster_001	Basic leucine zipper factors (bZIP)
MA1948.2	ETV5::HOXA2	CGGAWGTMATTA	2.39e-19	8.38e-17	8.54e-14	172	45	cluster_002	Tryptophan cluster factors
MA1940.2	ETV2::DRGX	CGGAAGYAATTA	2.93e-19	1.15e-16	1.18e-13	249	90	cluster_002	Tryptophan cluster factors
MA1929.2	CTCF	CTGCAGTKCCNNNNNYNRCCASYAGRKGGCR	8.26e-18	1.48e-15	1.51e-12	119	22	cluster_147	C2H2 zinc finger factors
MA1129.1	FOSL1::JUN	ATGACGTCAT	4.26e-18	2.89e-15	2.94e-12	336	152	cluster_048	Basic leucine zipper factors (bZIP)
MA1136.1	FOSB::JUNB	RTGACGTCAT	1.65e-17	9.31e-15	9.49e-12	319	143	cluster_048	Basic leucine zipper factors (bZIP)
MA1941.2	ETV2::FIGLA	SCGGAARCAGSTG	3.44e-17	1.71e-14	1.74e-11	337	157	cluster_002	Tryptophan cluster factors
MA0591.2	Bach1::Mafk	SATGACTCAGCA	2.66e-16	5.66e-14	5.77e-11	146	39	cluster_001	Basic leucine zipper factors (bZIP)
MA1951.2	FOS	GATGACGTCATCR	7.77e-16	8.86e-14	9.02e-11	95	15	cluster_048	Basic leucine zipper factors (bZIP)
MA1133.2	JUN::JUNB	KRTGACGTCAT	2.75e-16	1.77e-13	1.8e-10	183	60	cluster_048	Basic leucine zipper factors (bZIP)
MA1131.2	FOSL2::JUN	RTGACGTMAT	1.09e-15	3.98e-13	4.05e-10	193	68	cluster_048	Basic leucine zipper factors (bZIP)
MA0604.1	Atf1	RTGACGTA	1.97e-15	9.21e-13	9.39e-10	273	121	cluster_048	Basic leucine zipper factors (bZIP)
MA1931.1	ELK1::HOXA1	ACCGGAAGTAATTA	6.89e-15	1.24e-12	1.26e-09	139	39	cluster_002	Tryptophan cluster factors
MA1721.2	ZNF93	GGYAGCRGCAGCGG	3.94e-15	3.21e-12	3.27e-09	180	62	cluster_072	C2H2 zinc finger factors
MA1945.2	ETV5::FIGLA	RGCGGAARCAGGTG	2.32e-14	6.72e-12	6.85e-09	187	69	cluster_002	Tryptophan cluster factors
MA1933.2	ELK1::SREBF2	CCGGAAGTSRCGTGA	5.19e-14	7.68e-12	7.83e-09	118	30	cluster_086	Tryptophan cluster factors
MA1139.2	FOSL2::JUNB	ATGACGTCAT	2.65e-14	8.68e-12	8.85e-09	227	95	cluster_048	Basic leucine zipper factors (bZIP)
MA1127.1	FOSB::JUN	GATGACGTCAT	1.48e-13	6.47e-11	6.59e-08	187	72	cluster_048	Basic leucine zipper factors (bZIP)
MA1145.2	FOSL2::JUND	RTGACGTCAY	1.75e-13	7.27e-11	7.41e-08	264	124	cluster_048	Basic leucine zipper factors (bZIP)
MA0101.1	REL	BGGRNWTTCC	1.34e-13	1.39e-10	1.42e-07	90	17	cluster_066	Rel homology region (RHR) factors
MA0488.2	JUN	ATGATGTCAT	6.81e-13	1.66e-10	1.69e-07	164	60	cluster_048	Basic leucine zipper factors (bZIP)
MA0748.3	YY2	ATGGCGG	2.41e-13	2.16e-10	2.2e-07	111	28	cluster_019	C2H2 zinc finger factors
MA0107.1	RELA	GGGRATTTCC	4.06e-12	1.1e-09	1.13e-06	123	38	cluster_066	Rel homology region (RHR) factors
MA1932.2	ELK1::HOXB13	ACCGGAAGTHGTAAA	3.68e-11	4.31e-09	4.39e-06	91	23	cluster_002	Tryptophan cluster factors
MA2538.1	CGGBP1	CCGCCGCCGCCG	4.14e-11	1.07e-08	1.09e-05	83	19	cluster_072	C2H2 zinc finger factors
MA0506.3	Nrf1	CTGCGCMTGCGC	3.19e-11	2.08e-08	2.12e-05	62	9	cluster_038	Uncharacterized
MA0609.3	CREM	GTGACGTCAC	5.55e-11	3.17e-08	3.23e-05	212	100	cluster_048	Basic leucine zipper factors (bZIP)
MA1930.2	CTCF	CTGCAGTKCCNVCHNNYRGCCASYAGRKGGCRS	3.53e-10	3.18e-08	3.24e-05	60	10	cluster_148	C2H2 zinc finger factors
MA0838.1	CEBPG	ATTRCGCAAY	1.59e-10	3.89e-08	3.97e-05	171	74	cluster_065	Basic leucine zipper factors (bZIP)
MA0608.1	Creb3l2	GCCACGTGD	7.5e-10	1.16e-07	0.000119	114	40	cluster_045	Basic leucine zipper factors (bZIP)
MA0862.1	GMEB2	TTACGTAA	7.77e-10	2.59e-07	0.000264	159	69	cluster_055	SAND domain factors
MA0638.2	CREB3	TGCCACGTCAYC	1.68e-09	2.67e-07	0.000272	112	40	cluster_082	Basic leucine zipper factors (bZIP)
MA1989.2	Bcl11B	AAACCACAA	2.77e-10	3.73e-07	0.00038	67	13	cluster_081	C2H2 zinc finger factors
MA0840.2	Creb5	ATGACGTCAY	5.33e-09	4.9e-07	0.0005	73	19	cluster_048	Basic leucine zipper factors (bZIP)
MA1140.3	JUNB	ATGACGTCAYC	9.7e-09	6.5e-07	0.000662	56	11	cluster_048	Basic leucine zipper factors (bZIP)
MA0844.2	XBP1	GMCACGTCATC	3.98e-09	7.72e-07	0.000786	100	34	cluster_082	Basic leucine zipper factors (bZIP)
MA1709.2	ZIM3	MAACAGAAACC	1.85e-09	1.15e-06	0.00117	115	42	cluster_002	C2H2 zinc finger factors
MA1522.2	MAZ	CCCCTCCC	1.3e-09	1.19e-06	0.00121	101	33	cluster_015	C2H2 zinc finger factors
MA1934.2	ERF::FIGLA	CCGGAARCASCTG	8.73e-09	1.27e-06	0.0013	103	37	cluster_002	Tryptophan cluster factors
MA1418.2	IRF3	RRAAMGGAAACCGAAAC	1.64e-08	1.28e-06	0.0013	55	11	cluster_012	Tryptophan cluster factors
MA0492.2	JUND	RATGABGTCAT	1.69e-08	3.38e-06	0.00345	57	12	cluster_048	Basic leucine zipper factors (bZIP)
MA0837.3	CEBPE	ATTGCGCAAT	4.08e-08	5.02e-06	0.00512	91	32	cluster_065	Basic leucine zipper factors (bZIP)
MA1938.2	ERF::NHLH1	VGCAGCTGCCGGAARY	7.9e-08	8.37e-06	0.00853	76	24	cluster_149	Tryptophan cluster factors
MA0620.4	MITF	RTCACGTGAY	3.6e-08	1.3e-05	0.0133	101	38	cluster_045	Basic helix-loop-helix factors (bHLH)
MA0090.4	TEAD1	ACATTCCAG	2.64e-08	1.81e-05	0.0184	125	53	cluster_018	TEA domain factors
MA0033.2	FOXL1	RTAAACA	2.42e-08	1.84e-05	0.0188	143	65	cluster_007	Fork head/winged helix factors
MA0656.2	JDP2	ATGACGTCAY	4.48e-07	2.96e-05	0.0302	38	6	cluster_048	Basic leucine zipper factors (bZIP)
MA0018.5	CREB1	TGATGTCA	4.43e-08	3.58e-05	0.0365	61	15	cluster_048	Basic leucine zipper factors (bZIP)
MA0466.4	CEBPB	ATTGCGCAAT	5.12e-07	4.56e-05	0.0465	54	14	cluster_065	Basic leucine zipper factors (bZIP)
MA2556.1	ZNF510	TTRATGAGGRAACYA	2.46e-07	4.68e-05	0.0477	80	28	cluster_210	C2H2 zinc finger factors
Supplementary Table 5
AME enrichment results at the top 5,000 eQIF-scored variants. All JASPAR 2026 non-redundant vertebrate TFBS were used. Only enrichments with E-value <= 0.05 and FC (defined by TP/FP) > 2 are shown. TP = Number of hits in the case sequences. FP = Number of hits in the control sequences.
